# High-throughput chemical toxicity testing for beneficial insects: The value of coated vials

**DOI:** 10.1101/2025.02.02.636132

**Authors:** Joshua A. Thia, Julie Digard, Ashritha P.S. Dorai, Courtney Brown, Ary A. Hoffmann

## Abstract

Non-target effects of insecticides used in agriculture can impact the ecosystem services provided by beneficial insects. Understanding the broader effects of chemical usage requires multi-species investigations on the impact of different insecticide active ingredients. In this work, we tested the utility of coated vials as a quick, cheap, and efficient dried residue chemical toxicity assay. This method was compared against dishes sprayed with a Potter tower, which is an industry standard instrument used to apply precise insecticide doses. Our study focused on 2 natural enemies of aphids, larval and adult *Hippodamia variegata* ladybird beetle, and the parasitoid wasp, *Diaeretiella rapae*. These natural enemies were exposed to multiple doses of 3 insecticides that are registered for aphid control in Australian agriculture: alpha-cypermethrin (pyrethroid), dimethoate (organophosphate), and sulfoxaflor (sulfoximine). Modelled dose-response relationships showed evidence of general differences in the intercepts between methods, but not in slope (rate of mortality with concentration). However, these subtle statistically significant effects did not translate into marked differences in LC50-values, which were comparable across assay methods for all natural enemies and insecticides tested. Coated vials therefore produced estimates of chemical toxicity that were consistent with those derived from Potter tower sprays. This underscores the validity of coated vials as a method for performing high-throughput chemical toxicity experiments, as required when examining different populations of multiple taxa across a range of insecticide active ingredients.
