## Supplementary Appendix 1 for "High-throughput chemical toxicity testing for beneficial insects: The value of coated vials"

### Sheet: Hvari_larval_sample_size
Experiment	Insecticide	Method	Conc	Run	Date	n (reps)
1	Alpha-cypermethrin	Vial_trial	0	A	2023-02-09	10 (10)
1	Alpha-cypermethrin	Vial_trial	0	B	2023-02-23	15 (15)
1	Alpha-cypermethrin	Vial_trial	0	C	2023-01-09	9 (9)
1	Alpha-cypermethrin	Vial_trial	0.00125	A	2023-02-09	10 (10)
1	Alpha-cypermethrin	Vial_trial	0.00125	C	2023-01-09	9 (9)
1	Alpha-cypermethrin	Vial_trial	0.0075	C	2023-01-09	9 (9)
1	Alpha-cypermethrin	Vial_trial	0.0125	A	2023-02-09	10 (10)
1	Alpha-cypermethrin	Vial_trial	0.0625	B	2023-02-23	15 (15)
1	Alpha-cypermethrin	Vial_trial	0.075	C	2023-01-09	9 (9)
1	Alpha-cypermethrin	Vial_trial	0.125	A	2023-02-09	10 (10)
1	Alpha-cypermethrin	Vial_trial	0.125	B	2023-02-23	15 (15)
1	Alpha-cypermethrin	Vial_trial	0.625	B	2023-02-23	15 (15)
1	Alpha-cypermethrin	Vial_trial	1.25	A	2023-02-09	10 (10)
1	Alpha-cypermethrin	Vial_trial	1.25	B	2023-02-23	15 (15)
1	Alpha-cypermethrin	Vial_trial	7.5	C	2023-01-09	9 (9)
1	Alpha-cypermethrin	Vial_trial	12.5	A	2023-02-09	10 (10)
1	Alpha-cypermethrin	Vial_trial	12.5	C	2023-01-09	9 (9)
1	Alpha-cypermethrin	Vial_trial	125	A	2023-02-09	10 (10)
1	Dimethoate	Vial_trial	0	A	2023-02-09	10 (10)
1	Dimethoate	Vial_trial	0	B	2023-02-23	15 (15)
1	Dimethoate	Vial_trial	0	C	2023-01-09	9 (9)
1	Dimethoate	Vial_trial	0.003	A	2023-02-09	10 (10)
1	Dimethoate	Vial_trial	0.03	A	2023-02-09	10 (10)
1	Dimethoate	Vial_trial	0.3	A	2023-02-09	10 (10)
1	Dimethoate	Vial_trial	0.3	B	2023-02-23	15 (15)
1	Dimethoate	Vial_trial	0.3	C	2023-01-09	9 (9)
1	Dimethoate	Vial_trial	1.2	B	2023-02-23	15 (15)
1	Dimethoate	Vial_trial	1.5	C	2023-01-09	9 (9)
1	Dimethoate	Vial_trial	1.8	B	2023-02-23	15 (15)
1	Dimethoate	Vial_trial	2.4	B	2023-02-23	15 (15)
1	Dimethoate	Vial_trial	2.5	C	2023-01-09	9 (9)
1	Dimethoate	Vial_trial	3	A	2023-02-09	10 (10)
1	Dimethoate	Vial_trial	3	C	2023-01-09	9 (9)
1	Dimethoate	Vial_trial	15	C	2023-01-09	9 (9)
1	Dimethoate	Vial_trial	30	A	2023-02-09	10 (10)
1	Dimethoate	Vial_trial	300	A	2023-02-09	10 (10)
1	Sulfoxaflor	Vial_trial	0	A	2023-02-09	10 (10)
1	Sulfoxaflor	Vial_trial	0	B	2023-02-23	15 (15)
1	Sulfoxaflor	Vial_trial	0	C	2023-01-09	9 (9)
1	Sulfoxaflor	Vial_trial	0.0024	A	2023-02-09	10 (10)
1	Sulfoxaflor	Vial_trial	0.024	A	2023-02-09	10 (10)
1	Sulfoxaflor	Vial_trial	0.24	A	2023-02-09	10 (10)
1	Sulfoxaflor	Vial_trial	2.4	A	2023-02-09	10 (10)
1	Sulfoxaflor	Vial_trial	10	C	2023-01-09	9 (9)
1	Sulfoxaflor	Vial_trial	24	A	2023-02-09	10 (10)
1	Sulfoxaflor	Vial_trial	30	C	2023-01-09	9 (9)
1	Sulfoxaflor	Vial_trial	60	B	2023-02-23	15 (15)
1	Sulfoxaflor	Vial_trial	60	C	2023-01-09	9 (9)
1	Sulfoxaflor	Vial_trial	120	B	2023-02-23	15 (15)
1	Sulfoxaflor	Vial_trial	180	B	2023-02-23	15 (15)
1	Sulfoxaflor	Vial_trial	240	A	2023-02-09	10 (10)
1	Sulfoxaflor	Vial_trial	240	B	2023-02-23	15 (15)
1	Sulfoxaflor	Vial_trial	240	C	2023-01-09	9 (9)
1	Sulfoxaflor	Vial_trial	480	C	2023-01-09	9 (9)
2	Alpha-cypermethrin	PT	0	D	2023-01-24	20 (20)
2	Alpha-cypermethrin	PT	0	E	2023-01-24	20 (20)
2	Alpha-cypermethrin	PT	0.25	D	2023-01-24	20 (20)
2	Alpha-cypermethrin	PT	0.25	E	2023-01-24	20 (20)
2	Alpha-cypermethrin	PT	1	D	2023-01-24	20 (20)
2	Alpha-cypermethrin	PT	1	E	2023-01-24	20 (20)
2	Alpha-cypermethrin	PT	5	D	2023-01-24	20 (20)
2	Alpha-cypermethrin	PT	5	E	2023-01-24	20 (20)
2	Alpha-cypermethrin	Vial_test	0	D	2023-01-24	20 (20)
2	Alpha-cypermethrin	Vial_test	0	E	2023-01-24	20 (20)
2	Alpha-cypermethrin	Vial_test	0.25	D	2023-01-24	20 (20)
2	Alpha-cypermethrin	Vial_test	0.25	E	2023-01-24	20 (20)
2	Alpha-cypermethrin	Vial_test	1	D	2023-01-24	20 (20)
2	Alpha-cypermethrin	Vial_test	1	E	2023-01-24	20 (20)
2	Alpha-cypermethrin	Vial_test	5	D	2023-01-24	20 (20)
2	Alpha-cypermethrin	Vial_test	5	E	2023-01-24	20 (20)
2	Dimethoate	PT	0	D	2023-01-24	20 (20)
2	Dimethoate	PT	0	E	2023-01-24	20 (20)
2	Dimethoate	PT	1	D	2023-01-24	20 (20)
2	Dimethoate	PT	1	E	2023-01-24	20 (20)
2	Dimethoate	PT	3	D	2023-01-24	20 (20)
2	Dimethoate	PT	3	E	2023-01-24	20 (20)
2	Dimethoate	PT	6	D	2023-01-24	20 (20)
2	Dimethoate	PT	6	E	2023-01-24	20 (20)
2	Dimethoate	Vial_test	0	D	2023-01-24	20 (20)
2	Dimethoate	Vial_test	0	E	2023-01-24	19 (19)
2	Dimethoate	Vial_test	1	D	2023-01-24	20 (20)
2	Dimethoate	Vial_test	1	E	2023-01-24	20 (20)
2	Dimethoate	Vial_test	3	D	2023-01-24	20 (20)
2	Dimethoate	Vial_test	3	E	2023-01-24	20 (20)
2	Dimethoate	Vial_test	6	D	2023-01-24	19 (19)
2	Dimethoate	Vial_test	6	E	2023-01-24	20 (20)
2	Sulfoxaflor	PT	0	D	2023-01-24	20 (20)
2	Sulfoxaflor	PT	0	E	2023-01-24	20 (20)
2	Sulfoxaflor	PT	6	D	2023-01-24	20 (20)
2	Sulfoxaflor	PT	6	E	2023-01-24	20 (20)
2	Sulfoxaflor	PT	30	D	2023-01-24	20 (20)
2	Sulfoxaflor	PT	30	E	2023-01-24	20 (20)
2	Sulfoxaflor	PT	180	D	2023-01-24	20 (20)
2	Sulfoxaflor	PT	180	E	2023-01-24	20 (20)
2	Sulfoxaflor	Vial_test	0	D	2023-01-24	20 (20)
2	Sulfoxaflor	Vial_test	0	E	2023-01-24	20 (20)
2	Sulfoxaflor	Vial_test	6	D	2023-01-24	20 (20)
2	Sulfoxaflor	Vial_test	6	E	2023-01-24	20 (20)
2	Sulfoxaflor	Vial_test	30	D	2023-01-24	20 (20)
2	Sulfoxaflor	Vial_test	30	E	2023-01-24	20 (20)
2	Sulfoxaflor	Vial_test	180	D	2023-01-24	20 (20)
2	Sulfoxaflor	Vial_test	180	E	2023-01-24	20 (20)
3	Alpha-cypermethrin	Dish	0	F	2023-09-02	6 (6)
3	Alpha-cypermethrin	Dish	0	G	2024-07-02	12 (12)
3	Alpha-cypermethrin	Dish	1	F	2023-09-02	12 (12)
3	Alpha-cypermethrin	Dish	1	G	2024-07-02	15 (15)
3	Alpha-cypermethrin	PT	0	F	2023-09-02	6 (6)
3	Alpha-cypermethrin	PT	0	G	2024-07-02	12 (12)
3	Alpha-cypermethrin	PT	1	F	2023-09-02	11 (11)
3	Alpha-cypermethrin	PT	1	G	2024-07-02	12 (12)
3	Alpha-cypermethrin	Vial	0	F	2023-09-02	6 (6)
3	Alpha-cypermethrin	Vial	0	G	2024-07-02	12 (12)
3	Alpha-cypermethrin	Vial	1	F	2023-09-02	11 (11)
3	Alpha-cypermethrin	Vial	1	G	2024-07-02	15 (15)
3	Dimethoate	Dish	0	F	2023-09-02	6 (6)
3	Dimethoate	Dish	0	G	2024-07-02	12 (12)
3	Dimethoate	Dish	1	F	2023-09-02	12 (12)
3	Dimethoate	Dish	1	G	2024-07-02	15 (15)
3	Dimethoate	PT	0	F	2023-09-02	6 (6)
3	Dimethoate	PT	0	G	2024-07-02	12 (12)
3	Dimethoate	PT	1	F	2023-09-02	12 (12)
3	Dimethoate	PT	1	G	2024-07-02	12 (12)
3	Dimethoate	Vial	0	F	2023-09-02	6 (6)
3	Dimethoate	Vial	0	G	2024-07-02	12 (12)
3	Dimethoate	Vial	1	F	2023-09-02	12 (12)
3	Dimethoate	Vial	1	G	2024-07-02	18 (18)
3	Sulfoxaflor	Dish	0	F	2023-09-02	6 (6)
3	Sulfoxaflor	Dish	0	G	2024-07-02	12 (12)
3	Sulfoxaflor	Dish	30	F	2023-09-02	12 (12)
3	Sulfoxaflor	Dish	30	G	2024-07-02	15 (15)
3	Sulfoxaflor	PT	0	F	2023-09-02	6 (6)
3	Sulfoxaflor	PT	0	G	2024-07-02	12 (12)
3	Sulfoxaflor	PT	30	F	2023-09-02	12 (12)
3	Sulfoxaflor	PT	30	G	2024-07-02	12 (12)
3	Sulfoxaflor	Vial	0	F	2023-09-02	6 (6)
3	Sulfoxaflor	Vial	0	G	2024-07-02	12 (12)
3	Sulfoxaflor	Vial	30	F	2023-09-02	12 (12)
3	Sulfoxaflor	Vial	30	G	2024-07-02	18 (18)

### Sheet: Hvari_adult_sample_size
Experiment	Pesticide	Method	Conc	Run	Date	n (reps)
1	Alpha-cypermethrin	Vial_trial	0	A	2024-01-12	15 (5)
1	Alpha-cypermethrin	Vial_trial	0	B	2024-01-28	18 (6)
1	Alpha-cypermethrin	Vial_trial	0.00125	A	2024-01-12	15 (5)
1	Alpha-cypermethrin	Vial_trial	0.00125	B	2024-01-28	18 (6)
1	Alpha-cypermethrin	Vial_trial	0.0125	A	2024-01-12	12 (4)
1	Alpha-cypermethrin	Vial_trial	0.0125	B	2024-01-28	18 (6)
1	Alpha-cypermethrin	Vial_trial	0.125	A	2024-01-12	15 (5)
1	Alpha-cypermethrin	Vial_trial	0.125	B	2024-01-28	18 (6)
1	Alpha-cypermethrin	Vial_trial	1.25	A	2024-01-12	15 (5)
1	Alpha-cypermethrin	Vial_trial	1.25	B	2024-01-28	18 (6)
1	Alpha-cypermethrin	Vial_trial	12.5	A	2024-01-12	15 (5)
1	Alpha-cypermethrin	Vial_trial	12.5	B	2024-01-28	18 (6)
1	Alpha-cypermethrin	Vial_trial	125	A	2024-01-12	15 (5)
1	Alpha-cypermethrin	Vial_trial	125	B	2024-01-28	18 (6)
1	Dimethoate	Vial_trial	0	A	2024-01-12	15 (5)
1	Dimethoate	Vial_trial	0	B	2024-01-28	18 (6)
1	Dimethoate	Vial_trial	0.003	A	2024-01-12	15 (5)
1	Dimethoate	Vial_trial	0.003	B	2024-01-28	18 (6)
1	Dimethoate	Vial_trial	0.03	A	2024-01-12	15 (5)
1	Dimethoate	Vial_trial	0.03	B	2024-01-28	18 (6)
1	Dimethoate	Vial_trial	0.3	A	2024-01-12	15 (5)
1	Dimethoate	Vial_trial	0.3	B	2024-01-28	18 (6)
1	Dimethoate	Vial_trial	3	A	2024-01-12	12 (4)
1	Dimethoate	Vial_trial	3	B	2024-01-28	18 (6)
1	Dimethoate	Vial_trial	30	A	2024-01-12	12 (4)
1	Dimethoate	Vial_trial	30	B	2024-01-28	18 (6)
1	Dimethoate	Vial_trial	300	A	2024-01-12	15 (5)
1	Dimethoate	Vial_trial	300	B	2024-01-28	18 (6)
1	Sulfoxaflor	Vial_trial	0	A	2024-01-12	15 (5)
1	Sulfoxaflor	Vial_trial	0	B	2024-01-28	18 (6)
1	Sulfoxaflor	Vial_trial	0.024	A	2024-01-12	15 (5)
1	Sulfoxaflor	Vial_trial	0.024	B	2024-01-28	18 (6)
1	Sulfoxaflor	Vial_trial	0.24	A	2024-01-12	15 (5)
1	Sulfoxaflor	Vial_trial	0.24	B	2024-01-28	18 (6)
1	Sulfoxaflor	Vial_trial	2.4	A	2024-01-12	15 (5)
1	Sulfoxaflor	Vial_trial	2.4	B	2024-01-28	18 (6)
1	Sulfoxaflor	Vial_trial	24	A	2024-01-12	15 (5)
1	Sulfoxaflor	Vial_trial	24	B	2024-01-28	18 (6)
1	Sulfoxaflor	Vial_trial	240	A	2024-01-12	15 (5)
1	Sulfoxaflor	Vial_trial	240	B	2024-01-28	18 (6)
1	Sulfoxaflor	Vial_trial	480	A	2024-01-12	15 (5)
1	Sulfoxaflor	Vial_trial	480	B	2024-01-28	18 (6)
2	Alpha-cypermethrin	PT	0	C	2024-06-06	15 (5)
2	Alpha-cypermethrin	PT	0	D	2024-06-06	15 (5)
2	Alpha-cypermethrin	PT	0.12	C	2024-06-06	15 (5)
2	Alpha-cypermethrin	PT	0.12	D	2024-06-06	15 (5)
2	Alpha-cypermethrin	PT	0.8	C	2024-06-06	15 (5)
2	Alpha-cypermethrin	PT	0.8	D	2024-06-06	15 (5)
2	Alpha-cypermethrin	PT	6	C	2024-06-06	15 (5)
2	Alpha-cypermethrin	PT	6	D	2024-06-06	15 (5)
2	Alpha-cypermethrin	Vial_test	0	C	2024-06-06	15 (5)
2	Alpha-cypermethrin	Vial_test	0	D	2024-06-06	15 (5)
2	Alpha-cypermethrin	Vial_test	0.12	C	2024-06-06	15 (5)
2	Alpha-cypermethrin	Vial_test	0.12	D	2024-06-06	15 (5)
2	Alpha-cypermethrin	Vial_test	0.8	C	2024-06-06	15 (5)
2	Alpha-cypermethrin	Vial_test	0.8	D	2024-06-06	15 (5)
2	Alpha-cypermethrin	Vial_test	6	C	2024-06-06	15 (5)
2	Alpha-cypermethrin	Vial_test	6	D	2024-06-06	15 (5)
2	Dimethoate	PT	0	C	2024-06-06	15 (5)
2	Dimethoate	PT	0	D	2024-06-06	15 (5)
2	Dimethoate	PT	0.01	C	2024-06-06	15 (5)
2	Dimethoate	PT	0.01	D	2024-06-06	15 (5)
2	Dimethoate	PT	0.4	C	2024-06-06	15 (5)
2	Dimethoate	PT	0.4	D	2024-06-06	15 (5)
2	Dimethoate	PT	10	C	2024-06-06	15 (5)
2	Dimethoate	PT	10	D	2024-06-06	15 (5)
2	Dimethoate	Vial_test	0	C	2024-06-06	15 (5)
2	Dimethoate	Vial_test	0	D	2024-06-06	15 (5)
2	Dimethoate	Vial_test	0.01	C	2024-06-06	15 (5)
2	Dimethoate	Vial_test	0.01	D	2024-06-06	15 (5)
2	Dimethoate	Vial_test	0.4	C	2024-06-06	15 (5)
2	Dimethoate	Vial_test	0.4	D	2024-06-06	15 (5)
2	Dimethoate	Vial_test	10	C	2024-06-06	15 (5)
2	Dimethoate	Vial_test	10	D	2024-06-06	15 (5)
2	Sulfoxaflor	PT	0	C	2024-06-06	15 (5)
2	Sulfoxaflor	PT	0	D	2024-06-06	15 (5)
2	Sulfoxaflor	PT	0.8	C	2024-06-06	15 (5)
2	Sulfoxaflor	PT	0.8	D	2024-06-06	15 (5)
2	Sulfoxaflor	PT	8	C	2024-06-06	15 (5)
2	Sulfoxaflor	PT	8	D	2024-06-06	15 (5)
2	Sulfoxaflor	PT	100	C	2024-06-06	15 (5)
2	Sulfoxaflor	PT	100	D	2024-06-06	15 (5)
2	Sulfoxaflor	Vial_test	0	C	2024-06-06	15 (5)
2	Sulfoxaflor	Vial_test	0	D	2024-06-06	15 (5)
2	Sulfoxaflor	Vial_test	0.8	C	2024-06-06	15 (5)
2	Sulfoxaflor	Vial_test	0.8	D	2024-06-06	15 (5)
2	Sulfoxaflor	Vial_test	8	C	2024-06-06	15 (5)
2	Sulfoxaflor	Vial_test	8	D	2024-06-06	15 (5)
2	Sulfoxaflor	Vial_test	100	C	2024-06-06	15 (5)
2	Sulfoxaflor	Vial_test	100	D	2024-06-06	15 (5)

### Sheet: Drapa_adult_sample_size
Experiment	Pesticide	Method	Conc	Run	Date	n (reps)
1	Alpha-cypermethrin	Vial_trial	0	A	2024-07-18	18 (6)
1	Alpha-cypermethrin	Vial_trial	0	B	2024-08-01	15 (6)
1	Alpha-cypermethrin	Vial_trial	0.003	A	2024-07-18	18 (6)
1	Alpha-cypermethrin	Vial_trial	0.006	B	2024-08-01	13 (6)
1	Alpha-cypermethrin	Vial_trial	0.03	A	2024-07-18	18 (6)
1	Alpha-cypermethrin	Vial_trial	0.06	B	2024-08-01	14 (6)
1	Alpha-cypermethrin	Vial_trial	0.3	A	2024-07-18	18 (6)
1	Alpha-cypermethrin	Vial_trial	0.6	B	2024-08-01	15 (6)
1	Alpha-cypermethrin	Vial_trial	3	A	2024-07-18	18 (6)
1	Alpha-cypermethrin	Vial_trial	6	B	2024-08-01	15 (6)
1	Alpha-cypermethrin	Vial_trial	30	A	2024-07-18	18 (6)
1	Alpha-cypermethrin	Vial_trial	60	B	2024-08-01	15 (6)
1	Alpha-cypermethrin	Vial_trial	300	A	2024-07-18	17 (6)
1	Alpha-cypermethrin	Vial_trial	600	B	2024-08-01	15 (6)
1	Dimethoate	Vial_trial	0	A	2024-07-18	18 (6)
1	Dimethoate	Vial_trial	0	B	2024-08-01	15 (6)
1	Dimethoate	Vial_trial	0.003	A	2024-07-18	17 (6)
1	Dimethoate	Vial_trial	0.005	B	2024-08-01	12 (6)
1	Dimethoate	Vial_trial	0.01	B	2024-08-01	13 (6)
1	Dimethoate	Vial_trial	0.03	A	2024-07-18	15 (6)
1	Dimethoate	Vial_trial	0.1	B	2024-08-01	13 (6)
1	Dimethoate	Vial_trial	0.3	A	2024-07-18	15 (6)
1	Dimethoate	Vial_trial	0.5	B	2024-08-01	12 (6)
1	Dimethoate	Vial_trial	2	B	2024-08-01	12 (6)
1	Dimethoate	Vial_trial	3	A	2024-07-18	15 (6)
1	Dimethoate	Vial_trial	20	B	2024-08-01	12 (6)
1	Dimethoate	Vial_trial	30	A	2024-07-18	15 (6)
1	Dimethoate	Vial_trial	300	A	2024-07-18	15 (6)
1	Sulfoxaflor	Vial_trial	0	A	2024-07-18	18 (6)
1	Sulfoxaflor	Vial_trial	0	B	2024-08-01	15 (6)
1	Sulfoxaflor	Vial_trial	0.0024	A	2024-07-18	15 (6)
1	Sulfoxaflor	Vial_trial	0.006	B	2024-08-01	12 (6)
1	Sulfoxaflor	Vial_trial	0.024	A	2024-07-18	18 (6)
1	Sulfoxaflor	Vial_trial	0.06	B	2024-08-01	12 (6)
1	Sulfoxaflor	Vial_trial	0.1	B	2024-08-01	13 (6)
1	Sulfoxaflor	Vial_trial	0.2	B	2024-08-01	14 (6)
1	Sulfoxaflor	Vial_trial	0.24	A	2024-07-18	16 (6)
1	Sulfoxaflor	Vial_trial	0.6	B	2024-08-01	13 (6)
1	Sulfoxaflor	Vial_trial	2.4	A	2024-07-18	15 (6)
1	Sulfoxaflor	Vial_trial	6	B	2024-08-01	12 (6)
1	Sulfoxaflor	Vial_trial	24	A	2024-07-18	15 (6)
1	Sulfoxaflor	Vial_trial	240	A	2024-07-18	15 (6)
2	Alpha-cypermethrin	PT	0	C	2024-11-04	12 (6)
2	Alpha-cypermethrin	PT	0	D	2024-11-01	18 (6)
2	Alpha-cypermethrin	PT	3	C	2024-11-04	12 (6)
2	Alpha-cypermethrin	PT	3	D	2024-11-01	18 (6)
2	Alpha-cypermethrin	PT	30	C	2024-11-04	12 (6)
2	Alpha-cypermethrin	PT	30	D	2024-11-01	18 (6)
2	Alpha-cypermethrin	PT	240	C	2024-11-04	12 (6)
2	Alpha-cypermethrin	PT	240	D	2024-11-01	18 (6)
2	Alpha-cypermethrin	Vial_test	0	C	2024-11-04	12 (6)
2	Alpha-cypermethrin	Vial_test	0	D	2024-11-01	18 (6)
2	Alpha-cypermethrin	Vial_test	3	C	2024-11-04	12 (6)
2	Alpha-cypermethrin	Vial_test	3	D	2024-11-01	18 (6)
2	Alpha-cypermethrin	Vial_test	30	C	2024-11-04	12 (6)
2	Alpha-cypermethrin	Vial_test	30	D	2024-11-01	18 (6)
2	Alpha-cypermethrin	Vial_test	240	C	2024-11-04	12 (6)
2	Alpha-cypermethrin	Vial_test	240	D	2024-11-01	18 (6)
2	Dimethoate	PT	0	C	2024-11-04	12 (6)
2	Dimethoate	PT	0	D	2024-11-01	18 (6)
2	Dimethoate	PT	0.08	C	2024-11-04	12 (6)
2	Dimethoate	PT	0.08	D	2024-11-01	18 (6)
2	Dimethoate	PT	0.1	C	2024-11-04	12 (6)
2	Dimethoate	PT	0.1	D	2024-11-01	18 (6)
2	Dimethoate	PT	0.2	C	2024-11-04	12 (6)
2	Dimethoate	PT	0.2	D	2024-11-01	18 (6)
2	Dimethoate	Vial_test	0	C	2024-11-04	12 (6)
2	Dimethoate	Vial_test	0	D	2024-11-01	18 (6)
2	Dimethoate	Vial_test	0.08	C	2024-11-04	12 (6)
2	Dimethoate	Vial_test	0.08	D	2024-11-01	18 (6)
2	Dimethoate	Vial_test	0.1	C	2024-11-04	12 (6)
2	Dimethoate	Vial_test	0.1	D	2024-11-01	18 (6)
2	Dimethoate	Vial_test	0.2	C	2024-11-04	12 (6)
2	Dimethoate	Vial_test	0.2	D	2024-11-01	18 (6)
2	Sulfoxaflor	PT	0	C	2024-11-04	12 (6)
2	Sulfoxaflor	PT	0	D	2024-11-01	18 (6)
2	Sulfoxaflor	PT	0.05	C	2024-11-04	12 (6)
2	Sulfoxaflor	PT	0.05	D	2024-11-01	18 (6)
2	Sulfoxaflor	PT	0.1	C	2024-11-04	12 (6)
2	Sulfoxaflor	PT	0.1	D	2024-11-01	18 (6)
2	Sulfoxaflor	PT	0.2	C	2024-11-04	12 (6)
2	Sulfoxaflor	PT	0.2	D	2024-11-01	18 (6)
2	Sulfoxaflor	Vial_test	0	C	2024-11-04	12 (6)
2	Sulfoxaflor	Vial_test	0	D	2024-11-01	18 (6)
2	Sulfoxaflor	Vial_test	0.05	C	2024-11-04	12 (6)
2	Sulfoxaflor	Vial_test	0.05	D	2024-11-01	18 (6)
2	Sulfoxaflor	Vial_test	0.1	C	2024-11-04	12 (6)
2	Sulfoxaflor	Vial_test	0.1	D	2024-11-01	18 (6)
2	Sulfoxaflor	Vial_test	0.2	C	2024-11-04	12 (6)
2	Sulfoxaflor	Vial_test	0.2	D	2024-11-01	18 (6)

### Sheet: column_info
Experiment	The experiment ID.
Insecticide	The insecticide assayed.
Method	The exposure method.
Conc	The insecticide concentration (mg a.i./L)
Run	The run ID.
Date	The date of the run ID.
n (reps)	Sample size, with 'n' number of insects assayed across 'reps' independent replicates.
