## Supplementary Appendix 2 for "High-throughput chemical toxicity testing for beneficial insects: The value of coated vials"

### Sheet: Hvari_larval_control
Experiment	Insecticide	Run	Method	Mean	SE
1	Alpha-cypermethrin	A	Vial_trial	0.1	0.0948683
1	Alpha-cypermethrin	B	Vial_trial	0.0666667	0.0644061
1	Alpha-cypermethrin	C	Vial_trial	0	0
1	Dimethoate	A	Vial_trial	0.4	0.154919
1	Dimethoate	B	Vial_trial	0.133333	0.0877707
1	Dimethoate	C	Vial_trial	0.111111	0.104757
1	Sulfoxaflor	A	Vial_trial	0.3	0.144914
1	Sulfoxaflor	B	Vial_trial	0.2	0.10328
1	Sulfoxaflor	C	Vial_trial	0	0
2	Alpha-cypermethrin	D	PT	0.05	0.048734
2	Alpha-cypermethrin	D	Vial_test	0.1	0.067082
2	Alpha-cypermethrin	E	PT	0.1	0.067082
2	Alpha-cypermethrin	E	Vial_test	0	0
2	Dimethoate	D	PT	0.05	0.048734
2	Dimethoate	D	Vial_test	0.05	0.048734
2	Dimethoate	E	PT	0	0
2	Dimethoate	E	Vial_test	0.105263	0.0704059
2	Sulfoxaflor	D	PT	0	0
2	Sulfoxaflor	D	Vial_test	0.05	0.048734
2	Sulfoxaflor	E	PT	0.1	0.067082
2	Sulfoxaflor	E	Vial_test	0.05	0.048734
3	Alpha-cypermethrin	F	Dish	0.333333	0.19245
3	Alpha-cypermethrin	F	PT	0.166667	0.152145
3	Alpha-cypermethrin	F	Vial	0	0
3	Alpha-cypermethrin	G	PT	0.166667	0.107583
3	Alpha-cypermethrin	G	Dish	0.166667	0.107583
3	Alpha-cypermethrin	G	Vial	0	0
3	Dimethoate	F	Dish	0.333333	0.19245
3	Dimethoate	F	PT	0	0
3	Dimethoate	F	Vial	0	0
3	Dimethoate	G	PT	0	0
3	Dimethoate	G	Dish	0.25	0.125
3	Dimethoate	G	Vial	0.0833333	0.0797856
3	Sulfoxaflor	F	Dish	0	0
3	Sulfoxaflor	F	PT	0	0
3	Sulfoxaflor	F	Vial	0	0
3	Sulfoxaflor	G	PT	0.0833333	0.0797856
3	Sulfoxaflor	G	Dish	0.333333	0.136083
3	Sulfoxaflor	G	Vial	0	0

### Sheet: Hvari_adult_control
Experiment	Insecticide	Run	Method	Mean	SE
1	Alpha-cypermethrin	A	Vial_trial	0.133333	0.0877707
1	Alpha-cypermethrin	B	Vial_trial	0.0555556	0.0539903
1	Dimethoate	A	Vial_trial	0.0666667	0.0644061
1	Dimethoate	B	Vial_trial	0.277778	0.105572
1	Sulfoxaflor	A	Vial_trial	0.266667	0.11418
1	Sulfoxaflor	B	Vial_trial	0	0
2	Alpha-cypermethrin	C	PT	0.4	0.126491
2	Alpha-cypermethrin	C	Vial_test	0.2	0.10328
2	Alpha-cypermethrin	D	PT	0.333333	0.121716
2	Alpha-cypermethrin	D	Vial_test	0	0
2	Dimethoate	C	PT	0.0666667	0.0644061
2	Dimethoate	C	Vial_test	0.0666667	0.0644061
2	Dimethoate	D	PT	0.0666667	0.0644061
2	Dimethoate	D	Vial_test	0	0
2	Sulfoxaflor	C	PT	0.133333	0.0877707
2	Sulfoxaflor	C	Vial_test	0	0
2	Sulfoxaflor	D	PT	0.266667	0.11418
2	Sulfoxaflor	D	Vial_test	0	0

### Sheet: Drapa_adult_control
Experiment	Insecticide	Run	Method	Mean	SE
1	Alpha-cypermethrin	A	Vial_trial	0	0
1	Alpha-cypermethrin	B	Vial_trial	0.133333	0.0877707
1	Dimethoate	A	Vial_trial	0	0
1	Dimethoate	B	Vial_trial	0.0666667	0.0644061
1	Sulfoxaflor	A	Vial_trial	0	0
1	Sulfoxaflor	B	Vial_trial	0	0
2	Alpha-cypermethrin	C	PT	0.166667	0.107583
2	Alpha-cypermethrin	C	Vial_test	0.166667	0.107583
2	Alpha-cypermethrin	D	PT	0	0
2	Alpha-cypermethrin	D	Vial_test	0.0555556	0.0539903
2	Dimethoate	C	PT	0	0
2	Dimethoate	C	Vial_test	0	0
2	Dimethoate	D	PT	0.111111	0.0740741
2	Dimethoate	D	Vial_test	0	0
2	Sulfoxaflor	C	PT	0	0
2	Sulfoxaflor	C	Vial_test	0	0
2	Sulfoxaflor	D	PT	0.0555556	0.0539903
2	Sulfoxaflor	D	Vial_test	0.0555556	0.0539903

### Sheet: column_info
Experiment	The experiment ID.
Insecticide	The insecticide assayed.
Run	The insecticide concentration (mg a.i./L)
Method	The exposure method.
Mean	The mean mortality (proportion) observed in the control.
SE	The binomial SE for the control mortality.
