## Supplementary Appendix 3 for "High-throughput chemical toxicity testing for beneficial insects: The value of coated vials"

### Sheet: Hvari_larvae_PT_pairs
Insecticide	Model	Df	AIC	BIC	logLik	deviance	Chisq	Chi Df	Pr(>Chisq)
Alpha-cypermethrin	No pairs	4	139.973	151.123	-65.9866	131.973
Alpha-cypermethrin	Pairs	5	141.973	155.91	-65.9865	131.973	0.000271261	1	0.986859
Dimethoate	No pairs	4	47.4018	58.5517	-19.7009	39.4018
Dimethoate	Pairs	5	49.3637	63.3012	-19.6819	39.3637	0.0380644	1	0.845314
Sulfoxaflor	No pairs	4	115.916	127.066	-53.958	107.916
Sulfoxaflor	Pairs	5	117.911	131.849	-53.9556	107.911	0.00497105	1	0.943791

### Sheet: Hvari_adults_PT_pairs
Insecticide	Model	Df	AIC	BIC	logLik	deviance	Chisq	Chi Df	Pr(>Chisq)
Alpha-cypermethrin	No pairs	4	82.423	88.0278	-37.2115	74.423
Alpha-cypermethrin	Pairs	5	84.341	91.3469	-37.1705	74.341	0.0820491	1	0.77454
Dimethoate	No pairs	4	52.6707	58.2755	-22.3354	44.6707
Dimethoate	Pairs	5	53.7252	60.7311	-21.8626	43.7252	0.945563	1	0.330851
Sulfoxaflor	No pairs	4	51.5122	57.117	-21.7561	43.5122
Sulfoxaflor	Pairs	5	53.2103	60.2163	-21.6051	43.2103	0.301906	1	0.58269

### Sheet: Drapa_adults_PT_pairs
Insecticide	Model	Df	AIC	BIC	logLik	deviance	Chisq	Chi Df	Pr(>Chisq)
Alpha-cypermethrin	No pairs	4	57.7364	64.0705	-24.8682	49.7364
Alpha-cypermethrin	Pairs	5	59.7364	67.654	-24.8682	49.7364	0	1	1
Sulfoxaflor	No pairs	4	37.577	43.9111	-14.7885	29.577
Sulfoxaflor	Pairs	5	39.577	47.4946	-14.7885	29.577	0	1	1

### Sheet: column_info
Insecticide	The insecticide tested.
Model	The model, 'No pairs' is fitted without the random effect of spray pair, and 'Pairs' is fitted with the random effect of spray pair.
Df	The degrees of freedom for the model.
AIC	The AIC score of the model.
BIC	The BIC score of the model.
logLik	The log-likelihood of the model.
deviance	The deviance of the model.
Chisq	The chi-square statistic of model difference.
Chi Df	The chi-square degrees of freedom.
Pr(>Chisq)	The P-value for the chi-square.
