## Supplementary Appendix 4 for "High-throughput chemical toxicity testing for beneficial insects: The value of coated vials"

### Sheet: Hvari_larvae_best_model
Insecticide	Comparison	Model	Df	AIC	BIC	logLik	deviance	Chisq	Chi Df	Pr(>Chisq)
Alpha-cypermethrin	IvA	Additive	5	405.241	425.26	-197.62	395.241
Alpha-cypermethrin		Interaction	7	405.388	433.415	-195.694	391.388	3.85274	2	0.145676
Alpha-cypermethrin	AvN	Null	3	413.294	425.305	-203.647	407.294
Alpha-cypermethrin		Additive	5	405.241	425.26	-197.62	395.241	12.0526	2	0.00241439
Sulfoxaflor	IvA	Additive	5	425.832	445.851	-207.916	415.832
Sulfoxaflor		Interaction	7	419.989	448.016	-202.994	405.989	9.84303	2	0.0072881

### Sheet: Hvari_adults_best_model
Insecticide	Comparison	Model	Df	AIC	BIC	logLik	deviance	Chisq	Chi Df	Pr(>Chisq)
Alpha-cypermethrin	IvA	Additive	5	255.275	269.417	-122.638	245.275
Alpha-cypermethrin		Interaction	7	254.062	273.86	-120.031	240.062	5.21345	2	0.07
Alpha-cypermethrin	AvN	Null	3	253.555	262.04	-123.778	247.555
Alpha-cypermethrin		Additive	5	255.275	269.417	-122.638	245.275	2.27989	2	0.319837
Dimethoate	IvA	Additive	5	226.497	240.599	-108.249	216.497
Dimethoate		Interaction	7	219.058	238.8	-102.529	205.058	11.4394	2	0.00328063
Sulfoxaflor	IvA	Additive	5	226.508	240.69	-108.254	216.508
Sulfoxaflor		Interaction	7	228.398	248.252	-107.199	214.398	2.11078	2	0.348056
Sulfoxaflor	AvN	Null	3	243.105	251.614	-118.553	237.105
Sulfoxaflor		Additive	5	226.508	240.69	-108.254	216.508	20.5966	2	<0.001

### Sheet: Drapa_best_model
Insecticide	Comparison	Model	Df	AIC	BIC	logLik	deviance	Chisq	Chi Df	Pr(>Chisq)
Alpha-cypermethrin	IvA	Additive	5	255.706	270.555	-122.853	245.706
Alpha-cypermethrin		Interaction	7	254.103	274.891	-120.051	240.103	5.60315	2	0.0607143
Alpha-cypermethrin	AvN	Null	3	266.087	274.996	-130.043	260.087
Alpha-cypermethrin		Additive	5	255.706	270.555	-122.853	245.706	14.381	2	0.00075372
Sulfoxaflor	IvA	Additive	5	161.413	176.262	-75.7064	151.413
Sulfoxaflor		Interaction	7	161.434	182.223	-73.7172	147.434	3.97832	2	0.13681
Sulfoxaflor	AvN	Null	3	172.954	181.863	-83.477	166.954
Sulfoxaflor		Additive	5	161.413	176.262	-75.7064	151.413	15.5413	2	<0.001

### Sheet: column_info
Insecticide	The insecticide tested.
Comparison	The model comparison, 'IvA' is interaction versus additive, and 'AvN' is additive versus null.
Model	The model, interms of complexity, 'Interaction' > 'Additive' > 'Null'.
Df	The degrees of freedom for the model.
AIC	The AIC score of the model.
BIC	The BIC score of the model.
logLik	The log-likelihood of the model.
deviance	The deviance of the model.
Chisq	The chi-square statistic of model difference.
Chi Df	The chi-square degrees of freedom.
Pr(>Chisq)	The P-value for the chi-square.
