## Supplementary Appendix 5 for "High-throughput chemical toxicity testing for beneficial insects: The value of coated vials"

### Sheet: Hvari_larvae_best_model
Insecticide	Model	Df	AIC	BIC	logLik	deviance	Chisq	Chi Df	Pr(>Chisq)
Alpha-cypermethrin	Null	2	95.7853	100.447	-45.8926	91.7853
Alpha-cypermethrin	Method	4	94.5584	103.881	-43.2792	86.5584	5.2269	2	0.0732811
Dimethoate	Null	2	68.3577	73.1466	-32.1789	64.3577
Dimethoate	Method	4	67.2355	76.8133	-29.6178	59.2355	5.12223	2	0.0772187
Sulfoxaflor	Null	2	113.496	118.285	-54.748	109.496
Sulfoxaflor	Method	4	108.178	117.756	-50.0891	100.178	9.31771	2	0.00947733

### Sheet: column_info
Insecticide	The insecticide tested.
Comparison	The model comparison, 'IvA' is interaction versus additive, and 'AvN' is additive versus null.
Model	The model, interms of complexity, 'Interaction' > 'Additive' > 'Null'.
Df	The degrees of freedom for the model.
AIC	The AIC score of the model.
BIC	The BIC score of the model.
logLik	The log-likelihood of the model.
deviance	The deviance of the model.
Chisq	The chi-square statistic of model difference.
Chi Df	The chi-square degrees of freedom.
Pr(>Chisq)	The P-value for the chi-square.
